# Single-cell atlas of the fetal Down syndrome cortex uncovers chromosome 21 regulators of intellectual disability gene networks

**DOI:** 10.64898/2025.12.29.696602

**Authors:** Michael Lattke, Wee Leng Tan, Salil Kalarikkal Sukumaran, Kagistia Hana Utami, Marcos Sintes, Srinivasan Sakthivel, Jonathan Tan, Auriel Lim, Bansal Aysha Vibhavari, Katerina Rekopoulou, Nik Matthews, Ivan Alic, Željka Krsnik, Dean Nizetic, Boaz P. Levi, Vincenzo De Paola

## Abstract

Down syndrome (DS), caused by trisomy of chromosome 21, is the leading genetic cause of intellectual disability, yet the mechanisms disrupting fetal brain development remain unclear. We performed single-cell transcriptomic and chromatin accessibility profiling of approximately 250,000 cells from 15 DS and 15 control human fetal cortices (10–20 weeks post-conception). Our analysis revealed a subtype-specific reduction in RORB/FOXP1-expressing excitatory neurons and widespread disruption of neurodevelopmental transcriptional programs. Chromosome 21 transcription factors BACH1, PKNOX1, and GABPA emerged as dosage-sensitive hubs regulating genes linked to intellectual disability. Antisense oligonucleotide-mediated normalization of these factors in human neural progenitors *in vitro* partially rescued target gene expression. Benchmarking a humanized *in vivo* model captured additional molecular and cellular signatures of DS, complementing the *in vitro* model. Together, this resource defines the gene-regulatory landscape underlying cortical development in DS and highlights candidate molecular targets and preclinical models for future intervention studies.

**Highlights:**

- Single-cell atlas of Down syndrome fetal cortex links transcriptional dysregulation to reduction of layer 4 neurons
- Chromosome 21 transcription factors PKNOX1, BACH1, and GABPA drive intellectual disability gene dysregulation
- Transplanted human cells model late-stage DS phenotypes, bypassing scarcity of fetal tissue
- ASO targeting chromosome 21 transcription factors restores DS-associated molecular signatures
