## Supplementary Table 1 for "Single-cell atlas of the fetal Down syndrome cortex uncovers chromosome 21 regulators of intellectual disability gene networks"

### Sheet: Sample_library_information_QC
Supplementary Table 1: Library/sample metadata with selected library level QC data and inclusion/exclusion criteria
															Key sample-level QC
Library/sample metadata															Raw dataset (from Cellranger)						Final cleaned dataset
library	sample_name	sample	sample_type	dataset_folder	group	dev_PCW	sex	condition	batch_seq	tissue_quality	RNase_inh		library	comments	Sample ID (library)	Estimated number of cells	GEX Median UMI counts per cell	GEX Median genes per cell	ATAC Median high-quality fragments per cell	ATAC TSS enrichment score	N_cells	median_RNA_counts	median_genes_counts	median_percent.mt	median_ATAC_counts	median_TSS.enrichment
B10C1Q	PCW10_CON_11950	B10C1	fetal	/rds/general/user/mlattke/projects/dsseq23/live/E06_240226_multiome_batch_E20_to_E25/	CON	10	male	CON	E21	ok	RiboLock		B10C1Q		B10C1Q	20000	990	766	5891	5.1349	18826	1028	790	0.102041	1943	3.35867
B11C1A	PCW11_CON_14674	B11C1	fetal	/rds/general/user/mlattke/projects/dsseq23/live/E06_240226_multiome_batch_E20_to_E25/	CON	11	male	CON	E21	ok_orig_sub	RiboLock		B11C1A	excluded (mapping to non-cortical regions)	B11C1A	4213	650	520	22399	7.071
B11C1C	PCW11_CON_14674	B11C1	fetal	/rds/general/user/mlattke/projects/dsseq23/live/E10_240711_multiome_batch_P04E27_E29_P03E07_E09_mapping_corrected_labels/	CON	11	male	CON	E27	ok_orig_sub	RiboLock		B11C1C	excluded (mapping to non-cortical regions)	B11C1C	12169	2702	1614	5886	10.8351
B11C2H	PCW11_CON_17833	B11C2	fetal	/rds/general/user/mlattke/projects/dsseq23/live/E06_240226_multiome_batch_E20_to_E25/	CON	11	female	CON	E22	ok	RNaseOUT		B11C2H		B11C2H	6580	1357.5	970	19301.5	6.7658	5227	1329	950	0.129534	10268	4.03158
B12C1A	PCW12_CON_12152	B12C1	fetal	/rds/general/user/mlattke/projects/dsseq23/live/E05_231025_multiome_batch_E16_E18/	CON	12	male	CON	E16	ok	Protector		B12C1A		B12C1A	6920	2308	1387	5043.5	2.9177	6331	2338	1403	0.333492	680	2.68132
B12C2G	PCW12_CON_14427	B12C2	fetal	/rds/general/user/mlattke/projects/dsseq23/live/E05_231025_multiome_batch_E16_E18/	CON	12	female	CON	E18	ok	Protector		B12C2G		B12C2G	12661	2450	1491	5069	7.8557	12279	2474	1502	0.186393	3307	5.1734
B12C3B	PCW12_CON_14550	B12C3	fetal	/rds/general/user/mlattke/projects/dsseq23/live/E06_240226_multiome_batch_E20_to_E25/	CON	12	male	CON	E20	ok_orig_sub	Protector_red		B12C3B	excluded (mapping to non-cortical regions)	B12C3B	7792	3568.5	1996	11247	3.0714
B12C4E	PCW12_CON_15569	B12C4	fetal	/rds/general/user/mlattke/projects/dsseq23/live/E06_240226_multiome_batch_E20_to_E25/	CON	12	male	CON	E25	ok	RiboLock		B12C4E		B12C4E	9013	1678	1130	4229	6.0994	8135	1735	1166	0.246305	1802	4.06961
B13C1	PCW13_CON_15044	B13C1	fetal	/rds/general/user/mlattke/projects/dsseq23/live/E01_230516_multiome_setup_pilot/	CON	13	female	CON	E04	ok	Protector		B13C1		B13C1	6668	3657	1981	5557	4.2815	6382	3673	1989	0.16354	1719	3.53843
B13C2C	PCW13_CON_11928	B13C2	fetal	/rds/general/user/mlattke/projects/dsseq23/live/E05_231025_multiome_batch_E16_E18/	CON	13	male	CON	E16	ok	Protector		B13C2C		B13C2C	4722	1910	1193.5	7946.5	4.4696	4426	1947	1215	0.186509	3246	4.15444
B14C1G	PCW14_CON_15077	B14C1	fetal	/rds/general/user/mlattke/projects/dsseq23/live/E06_240226_multiome_batch_E20_to_E25/	CON	14	female	CON	E24	ok_orig_sub	RNaseOUT		B14C1G		B14C1G	6351	1287	910	29482	5.5617	5011	1315	926	0.0552181	11907	3.92523
B15C1H	PCW15_CON_13117	B15C1	fetal	/rds/general/user/mlattke/projects/dsseq23/live/E06_240226_multiome_batch_E20_to_E25/	CON	15	female	CON	E24	ok	RNaseOUT		B15C1H	excluded: <500 cells remaining after filtering	B15C1H	266	1235	924	18691	1.7281
B15C1L	PCW15_CON_13117	B15C1	fetal	/rds/general/user/mlattke/projects/dsseq23/live/E10_240711_multiome_batch_P04E27_E29_P03E07_E09_mapping_corrected_labels/	CON	15	female	CON	E28	ok	RiboLock		B15C1L	excluded: >50% low quality cells	B15C1L	5437	1064	797	1603	1.8752
B16C1H	PCW16_CON_14940	B16C1	fetal	/rds/general/user/mlattke/projects/dsseq23/live/E06_240226_multiome_batch_E20_to_E25/	CON	16	male	CON	E25	ok	RiboLock		B16C1H		B16C1H	16002	3059.5	1668	1473	4.4103	13842	3088	1687	0.0952165	461	3.81523
B17C1J	PCW17_CON_14559	B17C1	fetal	/rds/general/user/mlattke/projects/dsseq23/live/E06_240226_multiome_batch_E20_to_E25/	CON	17	male	CON	E25	ok_orig_sub	RiboLock		B17C1J		B17C1J	3577	2282	1398	9474	2.6379	3306	2350	1438.5	0.164663	2018	3.28634
B17C2L	PCW17_CON_14310	B17C2	fetal	/rds/general/user/mlattke/projects/dsseq23/live/E05_231025_multiome_batch_E16_E18/	CON	17	female	CON	E18	ok_orig_sub	Protector		B17C2L		B17C2L	652	2641.5	1541.5	4407	1.8551	550	2628.5	1536	0.272691	639.5	3.31583
B17C2M	PCW17_CON_14310	B17C2	fetal	/rds/general/user/mlattke/projects/dsseq23/live/E10_240711_multiome_batch_P04E27_E29_P03E07_E09_mapping_corrected_labels/	CON	17	female	CON	E29	ok_orig_sub	RiboLock		B17C2M		B17C2M	2138	3104.5	1713	5483	2.6935	1900	3134	1718.5	0.145674	652.5	2.72474
B18C1P	PCW18_CON_16419	B18C1	fetal	/rds/general/user/mlattke/projects/dsseq23/live/E06_240226_multiome_batch_E20_to_E25/	CON	18	female	CON	E22	ok_orig_sub	RNaseOUT		B18C1P		B18C1P	2538	1191	877	5610.5	2.0019	2387	1214	889	0.0938086	774	2.75724
B18C1S	PCW18_CON_16419	B18C1	fetal	/rds/general/user/mlattke/projects/dsseq23/live/E10_240711_multiome_batch_P04E27_E29_P03E07_E09_mapping_corrected_labels/	CON	18	female	CON	E28	ok_orig_sub	RiboLock		B18C1S		B18C1S	4854	1751.5	1104	2645	2.415	4117	1797	1136	0.083612	369	2.8194
B18C2M	PCW18_CON_18189	B18C2	fetal	/rds/general/user/mlattke/projects/dsseq23/live/E10_240711_multiome_batch_P04E27_E29_P03E07_E09_mapping_corrected_labels/	CON	18	female	CON	E28	ok	RiboLock		B18C2M		B18C2M	12084	1750.5	1100	5095	9.1376	11076	1847	1147	0.117016	4135	5.44136
B20C1M	PCW20_CON_15167	B20C1	fetal	/rds/general/user/mlattke/projects/dsseq23/live/E10_240711_multiome_batch_P04E27_E29_P03E07_E09_mapping_corrected_labels/	CON	20	male	CON	E29	ok	RiboLock		B20C1M		B20C1M	9859	1122	781	4247	5.4109	8765	1214	841	0.138313	1543	4.08591
B20C2E	PCW20_CON_17916	B20C2	fetal	/rds/general/user/mlattke/projects/dsseq23/live/E06_240226_multiome_batch_E20_to_E25/	CON	20	male	CON	E20	ok	Protector_red		B20C2E		B20C2E	14860	2223	1338	11589.5	3.8096	13825	2317	1379	0.103627	2423	3.03051
B10D1N	PCW10_DS_17630	B10D1	fetal	/rds/general/user/mlattke/projects/dsseq23/live/E06_240226_multiome_batch_E20_to_E25/	DS	10	male	DS	E21	sub	RiboLock		B10D1N	excluded (mapping to non-cortical regions)	B10D1N	2828	764	578	4995.5	3.5681
B11D1B	PCW11_DS_15405	B11D1	fetal	/rds/general/user/mlattke/projects/dsseq23/live/E06_240226_multiome_batch_E20_to_E25/	DS	11	male	DS	E21	ok_orig_sub	RiboLock		B11D1B		B11D1B	1330	772.5	603	17659	3.6844	1040	846	659	0.144718	7284.5	3.41985
B11D1E	PCW11_DS_15405	B11D1	fetal	/rds/general/user/mlattke/projects/dsseq23/live/E10_240711_multiome_batch_P04E27_E29_P03E07_E09_mapping_corrected_labels/	DS	11	male	DS	E27	ok_orig_sub	RiboLock		B11D1E		B11D1E	3463	2494	1513	2876	3.5131	3249	2522	1525	0.145068	1561	4.48751
B11D2F	PCW11_DS_17720	B11D2	fetal	/rds/general/user/mlattke/projects/dsseq23/live/E06_240226_multiome_batch_E20_to_E25/	DS	11	female	DS	E22	ok	RNaseOUT		B11D2F		B11D2F	6985	1151	856	13834	4.0334	6392	1200.5	888	0.16431	4896	3.43669
B11D2G	PCW11_DS_17720	B11D2	fetal	/rds/general/user/mlattke/projects/dsseq23/live/E10_240711_multiome_batch_P04E27_E29_P03E07_E09_mapping_corrected_labels/	DS	11	female	DS	E27	ok	RiboLock		B11D2G		B11D2G	5496	2978.5	1708	5107	4.794	5252	2999.5	1715.5	0.104516	2237.5	4.11918
B12D1F	PCW12_DS_12941	B12D1	fetal	/rds/general/user/mlattke/projects/dsseq23/live/E10_240711_multiome_batch_P04E27_E29_P03E07_E09_mapping_corrected_labels/	DS	12	male	DS	E27	ok	RiboLock		B12D1F		B12D1F	15302	1928	1261	4477	8.2283	14310	2005	1302	0.151908	3118	5.08139
B12D2D	PCW12_DS_15931	B12D2	fetal	/rds/general/user/mlattke/projects/dsseq23/live/E05_231025_multiome_batch_E16_E18/	DS	12	male	DS	E18	ok_orig_sub	Protector		B12D2D		B12D2D	7192	2603.5	1532	3060	4.6396	6795	2633	1544	0.114877	1582	4.9617
B12D3C	PCW12_DS_15186	B12D3	fetal	/rds/general/user/mlattke/projects/dsseq23/live/E06_240226_multiome_batch_E20_to_E25/	DS	12	male	DS	E20	ok_orig_sub	Protector_red		B12D3C		B12D3C	10430	3060	1758	26269	6.8916	7534	2910	1679	0.250158	11815.5	4.19307
B12D4H	PCW12_DS_15469	B12D4	fetal	/rds/general/user/mlattke/projects/dsseq23/live/E06_240226_multiome_batch_E20_to_E25/	DS	12	female	DS	E23	sub	RiboLock		B12D4H	excluded: >50% low quality cells, <1000 cells remaining after filtering	B12D4H	1949	889	723	853	2.1284
B13D1	PCW13_DS_14239	B13D1	fetal	/rds/general/user/mlattke/projects/dsseq23/live/E01_230516_multiome_setup_pilot/	DS	13	female	DS	E04	ok	Protector		B13D1		B13D1	8254	3062	1761.5	7482	5.9434	8002	3082.5	1769.5	0.213303	4520.5	4.50536
B13D2D	PCW13_DS_16427	B13D2	fetal	/rds/general/user/mlattke/projects/dsseq23/live/E05_231025_multiome_batch_E16_E18/	DS	13	male	DS	E16	ok	Protector		B13D2D		B13D2D	6180	2054.5	1326.5	4846.5	3.4247	5788	2084	1347.5	0.243198	1265	3.67975
B13D3G	PCW13_DS_12740	B13D3	fetal	/rds/general/user/mlattke/projects/dsseq23/live/E06_240226_multiome_batch_E20_to_E25/	DS	13	male	DS	E23	ok_orig_sub	RiboLock		B13D3G		B13D3G	5359	543	449	3410	3.7214	2997	733	590	0.112676	949	3.07026
B13D3H	PCW13_DS_12740	B13D3	fetal	/rds/general/user/mlattke/projects/dsseq23/live/E10_240711_multiome_batch_P04E27_E29_P03E07_E09_mapping_corrected_labels/	DS	13	male	DS	E29	ok_orig_sub	RiboLock		B13D3H		B13D3H	4656	2406	1451	7479.5	5.4391	4416	2461	1476	0.0614063	3503	3.94605
B13D4F	PCW13_DS_15848	B13D4	fetal	/rds/general/user/mlattke/projects/dsseq23/live/E05_231025_multiome_batch_E16_E18/	DS	13	female	DS	E16	ok_orig_sub	Protector		B13D4F		B13D4F	5164	2577	1583	4569	3.8438	4950	2591	1592	0.209952	1703	4.07751
B14D1H	PCW14_DS_16437	B14D1	fetal	/rds/general/user/mlattke/projects/dsseq23/live/E06_240226_multiome_batch_E20_to_E25/	DS	14	female	DS	E24	sub	RNaseOUT		B14D1H	excluded: <500 cells remaining after filtering	B14D1H	225	756	616	7275	2.019
B15D1K	PCW15_DS_15744	B15D1	fetal	/rds/general/user/mlattke/projects/dsseq23/live/E06_240226_multiome_batch_E20_to_E25/	DS	15	female	DS	E24	ok_orig_sub	RNaseOUT		B15D1K		B15D1K	3709	921	719	1773	2.3556	3214	990.5	768.5	0.138696	435	3.52726
B15D1M	PCW15_DS_15744	B15D1	fetal	/rds/general/user/mlattke/projects/dsseq23/live/E10_240711_multiome_batch_P04E27_E29_P03E07_E09_mapping_corrected_labels/	DS	15	female	DS	E28	ok_orig_sub	RiboLock		B15D1M		B15D1M	9927	1502	1019	2192	4.8097	9254	1538	1041	0.0974659	1099	4.6425
B16D1L	PCW16_DS_15877	B16D1	fetal	/rds/general/user/mlattke/projects/dsseq23/live/E06_240226_multiome_batch_E20_to_E25/	DS	16	male	DS	E25	ok	RiboLock		B16D1L		B16D1L	11382	2387	1395.5	16238	4.295	10605	2506	1445	0.168209	3396	2.997
B17D1K	PCW17_DS_16070	B17D1	fetal	/rds/general/user/mlattke/projects/dsseq23/live/E05_231025_multiome_batch_E16_E18/	DS	17	male	DS	E18	ok_orig_sub	Protector		B17D1K		B17D1K	6375	2719	1577	5730	4.0971	6033	2726	1580	0.223011	1770	3.72355
B17D2F	PCW17_DS_15783	B17D2	fetal	/rds/general/user/mlattke/projects/dsseq23/live/E06_240226_multiome_batch_E20_to_E25/	DS	17	female	DS	E23	sub	RiboLock		B17D2F	excluded: <500 cells remaining after filtering	B17D2F	425	763	629	14102	1.9918
B18D1Q	PCW18_DS_16485	B18D1	fetal	/rds/general/user/mlattke/projects/dsseq23/live/E06_240226_multiome_batch_E20_to_E25/	DS	18	female	DS	E22	ok_orig_sub	RNaseOUT		B18D1Q		B18D1Q	8257	974	751	1057	3.4177	6037	1042	800	0.11236	356	3.8073
B18D1R	PCW18_DS_16485	B18D1	fetal	/rds/general/user/mlattke/projects/dsseq23/live/E10_240711_multiome_batch_P04E27_E29_P03E07_E09_mapping_corrected_labels/	DS	18	female	DS	E28	ok_orig_sub	RiboLock		B18D1R		B18D1R	3147	1753	1102	3120	3.4661	2817	1802	1127	0.0623053	1308	4.54745
B18D2L	PCW18_DS_16545	B18D2	fetal	/rds/general/user/mlattke/projects/dsseq23/live/E06_240226_multiome_batch_E20_to_E25/	DS	18	female	DS	E23	sub	RiboLock		B18D2L		B18D2L	3613	569	466	6586	2.587	2190	744	593	0.103066	2237	3.95897
B20D1B	PCW20_DS_15619_13	B20D1	fetal	/rds/general/user/mlattke/projects/dsseq23/live/E06_240226_multiome_batch_E20_to_E25/	DS	20	male	DS	E20	ok	Protector_red		B20D1B		B20D1B	12666	1561	1022	3701	5.5343	11738	1576.5	1030.5	0.156638	1414.5	4.24107
B13C3D	PCW13_CON_15554	B13C3	fetal		CON	13	female	CON		poor			B13C3D	not sequenced (poor tissue quality)
B13C4H	PCW13_CON_14221	B13C4	fetal		CON	13	male	CON		poor			B13C4H	not sequenced (poor tissue quality)
										tissue_quality	RNase_inh
										ok	Protector: Protector RNase inhibitor (Sigma #3335402001)
										ok_orig_sub: poor quality in initial sections, better quality of later sections	Protector_red: Protector RNase inhibitor (only 0.5U/ul in Homogenisation Buffer)
										sub: suboptimal quality and/or unclear tissue identity, with some areas possibly representing cortex	RiboLock: RiboLock RNase inhibitor (Thermo Fisher, PN-EO0382)
										poor: obviously poor tissue preservation/no confident staining for cortical markers	RNaseOUT: RNaseOUT RNase inhibitor (Thermo Fisher, 10777019) (resulted in ~50% less UMI counts/cell!)
													Excluded datasets
													Not sequenced

### Sheet: cellranger_QC_complete
Supplementary Table 1: Complete sample level QC data from cellranger
Sample ID (library)	Genome	Pipeline version	Estimated number of cells	Feature linkages detected	Linked genes	Linked peaks	ATAC Confidently mapped read pairs	ATAC Fraction of genome in peaks	ATAC Fraction of high-quality fragments in cells	ATAC Fraction of high-quality fragments overlapping TSS	ATAC Fraction of high-quality fragments overlapping peaks	ATAC Fraction of transposition events in peaks in cells	ATAC Mean raw read pairs per cell	ATAC Median high-quality fragments per cell	ATAC Non-nuclear read pairs	ATAC Number of peaks	ATAC Percent duplicates	ATAC Q30 bases in barcode	ATAC Q30 bases in read 1	ATAC Q30 bases in read 2	ATAC Q30 bases in sample index i1	ATAC Sequenced read pairs	ATAC TSS enrichment score	ATAC Unmapped read pairs	ATAC Valid barcodes	GEX Fraction of transcriptomic reads in cells	GEX Mean raw reads per cell	GEX Median UMI counts per cell	GEX Median genes per cell	GEX Percent duplicates	GEX Q30 bases in UMI	GEX Q30 bases in barcode	GEX Q30 bases in read 2	GEX Q30 bases in sample index i1	GEX Q30 bases in sample index i2	GEX Reads mapped antisense to gene	GEX Reads mapped confidently to exonic regions	GEX Reads mapped confidently to genome	GEX Reads mapped confidently to intergenic regions	GEX Reads mapped confidently to intronic regions	GEX Reads mapped confidently to transcriptome	GEX Reads mapped to genome	GEX Reads with TSO	GEX Sequenced read pairs	GEX Total genes detected	GEX Valid UMIs	GEX Valid barcodes
B10C1Q	GRCh38	cellranger-arc-2.0.2	20000	25079	3286	9874	0.8898	0.0128	0.6829	0.1944	0.1645	0.1453	20115.4	5891	0.0037	46672	0.2132	0.9309	0.9483	0.9293	0.9411	402308243	5.1349	0.0077	0.9827	0.6477	12752.5	990	766	0.718	0.9566	0.9606	0.9443	0.8915	0.9386	0.1354	0.5776	0.9469	0.0343	0.335	0.7702	0.9801	0.0614	255049728	29161	0.9993	0.9566
B11C1A	GRCh38	cellranger-arc-2.0.2	4213	60371	3007	23912	0.9089	0.0256	0.6319	0.2478	0.2904	0.2629	68406.3	22399	0.01	92219	0.3682	0.9362	0.9525	0.9447	0.9422	288195769	7.071	0.0072	0.9829	0.7871	16054.7	650	520	0.9022	0.9557	0.9604	0.9457	0.9323	0.9229	0.1977	0.3292	0.9379	0.0604	0.5482	0.6713	0.9761	0.0362	67638281	25476	0.9992	0.9552
B11C1C	GRCh38	cellranger-arc-2.0.2	12169	107639	8262	45877	0.9066	0.0424	0.7469	0.3318	0.476	0.4575	17670.6	5886	0.0051	145941	0.437	0.8977	0.9527	0.9483	0.882	215033696	10.8351	0.0048	0.9892	0.8707	18118.7	2702	1614	0.6668	0.9595	0.9625	0.954	0.9363	0.9626	0.2275	0.206	0.9107	0.0619	0.6429	0.6128	0.9623	0.3431	220486886	31214	0.9877	0.9533
B11C2H	GRCh38	cellranger-arc-2.0.2	6580	257082	6322	45530	0.9154	0.0246	0.8393	0.2593	0.3193	0.2918	67410	19301.5	0.0107	89392	0.5086	0.9422	0.9602	0.9547	0.9532	443557655	6.7658	0.0062	0.9835	0.7593	28335.1	1357.5	970	0.8883	0.9538	0.9582	0.9393	0.9566	0.9183	0.1701	0.5373	0.9432	0.0326	0.3733	0.734	0.9717	0.1433	186444693	27390	0.9991	0.9562
B12C1A	GRCh38	cellranger-arc-2.0.2	6920	1087	718	1184	0.8685	0.0064	0.2869	0.1523	0.0834	0.0776	49671.7	5043.5	0.0121	22888	0.4466	0.877	0.9273	0.8957	0.8875	343728399	2.9177	0.0066	0.9858	0.4204	27237.3	2308	1387	0.606	0.9345	0.9352	0.9319	0.9199	0.9564	0.2117	0.2862	0.9136	0.0482	0.5792	0.645	0.947	0.0275	188482456	28444	0.9935	0.9437
B12C2G	GRCh38	cellranger-arc-2.0.2	12661	45957	7049	21086	0.888	0.0214	0.6735	0.2739	0.3135	0.2996	17671.7	5069	0.0101	75238	0.4066	0.8778	0.9275	0.9032	0.8839	223741392	7.8557	0.0065	0.9886	0.666	18892.2	2450	1491	0.6142	0.9308	0.9323	0.937	0.9492	0.9345	0.2372	0.3325	0.9383	0.0429	0.5629	0.651	0.9743	0.042	239193550	30375	0.9932	0.9375
B12C3B	GRCh38	cellranger-arc-2.0.2	7792	7827	3026	6134	0.8543	0.0128	0.1848	0.1797	0.1312	0.1179	143439	11247	0.0023	47387	0.3576	0.9442	0.9652	0.9535	0.949	1117677251	3.0714	0.0065	0.9856	0.4558	24762.8	3568.5	1996	0.4034	0.9547	0.9588	0.9485	0.9505	0.9355	0.2109	0.267	0.904	0.0576	0.5794	0.6275	0.9679	0.0924	192951694	30695	0.9986	0.9452
B12C4E	GRCh38	cellranger-arc-2.0.2	9013	6282	2452	4816	0.8906	0.0117	0.6763	0.2273	0.2041	0.1868	10646.1	4229	0.0092	42310	0.2181	0.9423	0.9607	0.951	0.9462	95953619	6.0994	0.0066	0.9854	0.6615	8302.27	1678	1130	0.4454	0.9564	0.9611	0.9452	0.9367	0.9424	0.2161	0.3585	0.9379	0.0424	0.537	0.6721	0.9696	0.0366	74828316	28264	0.9986	0.9521
B13C1	GRCh38	cellranger-arc-2.0.2	6668	4880	2292	3473	0.8911	0.0093	0.3585	0.1957	0.1537	0.1428	33881.6	5557	0.0056	33317	0.36	0.8823	0.9394	0.9143	0.8875	225922606	4.2815	0.0033	0.9799	0.4282	76364.2	3657	1981	0.7771	0.9227	0.9326	0.928	0.9653	0.9668	0.223	0.3195	0.9349	0.0453	0.5702	0.659	0.9677	0.0427	509196707	30054	0.994	0.94
B13C2C	GRCh38	cellranger-arc-2.0.2	4722	8407	2788	7576	0.8535	0.017	0.2967	0.2345	0.2174	0.2039	64868.5	7946.5	0.006	58443	0.3989	0.8892	0.9133	0.9062	0.9006	306309132	4.4696	0.0156	0.9677	0.5079	32579.2	1910	1193.5	0.7693	0.9435	0.9507	0.9204	0.9374	0.9506	0.1889	0.3461	0.8764	0.0471	0.4832	0.6339	0.9161	0.0847	153838987	27309	0.9926	0.9483
B14C1G	GRCh38	cellranger-arc-2.0.2	6351	139340	5730	32988	0.8939	0.0162	0.5591	0.2245	0.2221	0.1997	170669	29482	0.0026	58808	0.5771	0.9447	0.9625	0.9537	0.9475	1083921914	5.5617	0.0052	0.9854	0.6305	23396.6	1287	910	0.8438	0.952	0.9575	0.9432	0.9574	0.928	0.1794	0.3935	0.9281	0.0491	0.4855	0.6919	0.9614	0.0523	148592042	27252	0.9992	0.9604
B15C1H	GRCh38	cellranger-arc-2.0.2	266	560	97	597	0.8549	0.0074	0.012	0.139	0.0467	0.0394	3.55621e+06	18691	0.0073	27859	0.4043	0.9502	0.9624	0.9567	0.9451	945951901	1.7281	0.0042	0.9877	0.0241	577164	1235	924	0.855	0.9555	0.9597	0.9426	0.9333	0.9273	0.1787	0.4713	0.9399	0.042	0.4266	0.7116	0.9675	0.0243	153525724	18257	0.9992	0.9654
B15C1L	GRCh38	cellranger-arc-2.0.2	5437	1497	821	1647	0.8303	0.0055	0.1068	0.0927	0.0375	0.0354	47690.5	1603	0.0038	18930	0.3907	0.9369	0.9622	0.9481	0.9294	259293318	1.8752	0.0043	0.9887	0.1531	30321.7	1064	797	0.4896	0.9467	0.9438	0.9271	0.8894	0.9563	0.2416	0.2825	0.9063	0.0503	0.5735	0.606	0.9536	0.6192	164858906	26949	0.9887	0.9414
B16C1H	GRCh38	cellranger-arc-2.0.2	16002	3100	1882	3017	0.8784	0.0089	0.4615	0.1813	0.1355	0.1232	6406.31	1473	0.002	31951	0.1821	0.9488	0.92	0.9456	0.9023	102513845	4.4103	0.0062	0.9865	0.5999	22081.2	3059.5	1668	0.5386	0.9565	0.9597	0.9384	0.9196	0.9655	0.1882	0.2394	0.9288	0.0479	0.6415	0.6836	0.9683	0.1141	353343775	31590	0.9987	0.9541
B17C1J	GRCh38	cellranger-arc-2.0.2	3577	2753	1210	3289	0.8559	0.0103	0.1272	0.1655	0.1106	0.0988	216552	9474	0.0072	38394	0.4712	0.946	0.9687	0.9552	0.9379	774608212	2.6379	0.0055	0.9863	0.205	59846.9	2282	1398	0.6246	0.9543	0.9588	0.9411	0.9443	0.9594	0.1977	0.2599	0.9194	0.0502	0.6093	0.6626	0.9648	0.0848	214072398	27339	0.9986	0.9472
B17C2L	GRCh38	cellranger-arc-2.0.2	652	503	261	668	0.8584	0.0066	0.0308	0.1631	0.0641	0.0603	320751	4407	0.0059	22676	0.3653	0.8805	0.9278	0.9032	0.9046	209129570	1.8551	0.0053	0.9885	0.0435	339017	2641.5	1541.5	0.647	0.93	0.9323	0.9365	0.9331	0.9547	0.1868	0.401	0.9272	0.0447	0.4816	0.688	0.9697	0.0765	221039009	22293	0.9931	0.9465
B17C2M	GRCh38	cellranger-arc-2.0.2	2138	1505	664	2002	0.8644	0.0068	0.1628	0.1528	0.0803	0.0753	103790	5483	0.0033	23541	0.5145	0.9395	0.9648	0.9488	0.9127	221903105	2.6935	0.0047	0.9896	0.2573	100866	3104.5	1713	0.7224	0.9568	0.9586	0.9473	0.838	0.9418	0.2804	0.2558	0.8972	0.0493	0.5921	0.56	0.9509	0.4258	215651504	27061	0.9881	0.9418
B18C1P	GRCh38	cellranger-arc-2.0.2	2538	1627	688	2226	0.8595	0.0094	0.0469	0.1527	0.0727	0.0647	218212	5610.5	0.0028	35201	0.2327	0.9271	0.9672	0.9511	0.9377	553821974	2.0019	0.0052	0.982	0.0709	119206	1191	877	0.7437	0.9559	0.9595	0.9379	0.8927	0.95	0.1803	0.4026	0.9404	0.0452	0.4925	0.7064	0.9703	0.0751	302543616	24596	0.9992	0.9579
B18C1S	GRCh38	cellranger-arc-2.0.2	4854	1464	783	1831	0.8598	0.007	0.1368	0.1464	0.0681	0.0634	48980.7	2645	0.002	23967	0.4319	0.9383	0.9639	0.9485	0.9323	237752177	2.415	0.0039	0.9893	0.2494	42562.2	1751.5	1104	0.6373	0.9615	0.9642	0.9563	0.9376	0.9299	0.2371	0.2304	0.9194	0.0499	0.639	0.6239	0.965	0.3271	206596977	27622	0.989	0.9497
B18C2M	GRCh38	cellranger-arc-2.0.2	12084	85007	7984	36631	0.9017	0.0285	0.727	0.2956	0.3883	0.3704	16123.7	5095	0.0055	100676	0.4377	0.9259	0.9576	0.9467	0.8973	194838221	9.1376	0.0051	0.9887	0.7617	15636.4	1750.5	1100	0.6839	0.9631	0.9662	0.9573	0.9393	0.9521	0.2741	0.2193	0.9293	0.0516	0.6584	0.5961	0.9684	0.1496	188950088	29697	0.989	0.944
B20C1M	GRCh38	cellranger-arc-2.0.2	9859	9387	3112	7023	0.8811	0.0127	0.5274	0.1937	0.1691	0.1591	20791.2	4247	0.0039	44928	0.4372	0.9327	0.9614	0.9439	0.946	204980623	5.4109	0.0049	0.9887	0.6343	10645.4	1122	781	0.5635	0.9593	0.9614	0.9533	0.9631	0.9326	0.2652	0.2114	0.9115	0.0546	0.6455	0.5834	0.9552	0.2476	104953053	29140	0.9903	0.9426
B20C2E	GRCh38	cellranger-arc-2.0.2	14860	14787	3634	7849	0.8781	0.0086	0.446	0.1693	0.114	0.1017	65833.3	11589.5	0.0023	31265	0.3634	0.9392	0.9632	0.9466	0.9263	978283495	3.8096	0.0073	0.9854	0.6229	12747	2223	1338	0.3856	0.9556	0.9594	0.9454	0.9427	0.9568	0.2272	0.2453	0.9116	0.0536	0.6127	0.6221	0.9566	0.0947	189420964	31027	0.9986	0.9469
B10D1N	GRCh38	cellranger-arc-2.0.2	2828	640	435	762	0.8636	0.0057	0.328	0.1862	0.1036	0.0927	27358.8	4995.5	0.0025	20708	0.2183	0.9348	0.9627	0.9446	0.9519	77370756	3.5681	0.0087	0.9832	0.4973	66082.1	764	578	0.9557	0.9532	0.9581	0.9487	0.9448	0.9084	0.2579	0.3339	0.9373	0.0575	0.5459	0.6141	0.9755	0.0229	186880264	24908	0.9992	0.9335
B11D1B	GRCh38	cellranger-arc-2.0.2	1330	1738	630	1877	0.8612	0.0104	0.258	0.2002	0.1639	0.1472	178407	17659	0.0055	37802	0.3209	0.9435	0.9465	0.9491	0.9391	237280926	3.6844	0.0063	0.985	0.3555	31574.7	772.5	603	0.8745	0.9508	0.9552	0.941	0.9473	0.8958	0.1863	0.46	0.9337	0.0426	0.4311	0.6974	0.9777	0.1636	41994285	21104	0.9992	0.9567
B11D1E	GRCh38	cellranger-arc-2.0.2	3463	10781	3390	13794	0.8423	0.0275	0.1042	0.2528	0.2541	0.2421	66921	2876	0.0029	87744	0.3969	0.9345	0.9636	0.9474	0.9294	231747413	3.5131	0.0056	0.9885	0.1958	65581.6	2494	1513	0.5865	0.9593	0.9625	0.9523	0.9707	0.9366	0.2176	0.2256	0.8975	0.0544	0.6175	0.6178	0.9588	0.2554	227108977	27894	0.9875	0.9457
B11D2F	GRCh38	cellranger-arc-2.0.2	6985	17749	2914	8505	0.8757	0.0143	0.3781	0.2052	0.169	0.1515	75712.6	13834	0.0047	52766	0.2876	0.9433	0.9444	0.9518	0.9354	528852710	4.0334	0.0058	0.9847	0.3907	24081.4	1151	856	0.7864	0.9536	0.9568	0.9236	0.9539	0.8831	0.1479	0.489	0.9391	0.0397	0.4104	0.7437	0.9716	0.2083	168208363	27393	0.9992	0.9651
B11D2G	GRCh38	cellranger-arc-2.0.2	5496	6495	2822	6061	0.8576	0.0158	0.3476	0.227	0.2034	0.1916	38842.3	5107	0.0022	54580	0.427	0.9338	0.9627	0.9464	0.9434	213477219	4.794	0.0063	0.9881	0.4578	41688.1	2978.5	1708	0.6209	0.9606	0.9636	0.9533	0.9285	0.9581	0.28	0.217	0.9087	0.0512	0.6404	0.5701	0.9562	0.1976	229118041	30015	0.9874	0.9358
B12D1F	GRCh38	cellranger-arc-2.0.2	15302	57798	7107	25234	0.8901	0.0237	0.7445	0.2745	0.3305	0.3136	14772.3	4477	0.0086	84884	0.4253	0.9302	0.9596	0.942	0.9345	226045067	8.2283	0.0063	0.9886	0.7427	14164.5	1928	1261	0.6046	0.9619	0.9646	0.9584	0.9001	0.9281	0.2524	0.2681	0.9202	0.0465	0.6056	0.614	0.9667	0.2219	216745715	30203	0.9886	0.9483
B12D2D	GRCh38	cellranger-arc-2.0.2	7192	8106	3433	6861	0.8524	0.0151	0.2405	0.254	0.2386	0.2275	29573.8	3060	0.0037	48464	0.3732	0.8786	0.9336	0.9048	0.9095	212694627	4.6396	0.0066	0.9888	0.5157	31848.4	2603.5	1532	0.7001	0.9312	0.9326	0.9344	0.936	0.9571	0.2146	0.3386	0.9383	0.0425	0.5572	0.6736	0.9733	0.0957	229053410	29172	0.9931	0.9516
B12D3C	GRCh38	cellranger-arc-2.0.2	10430	442428	11544	64371	0.9099	0.0275	0.8125	0.2592	0.3173	0.2867	79812.8	26269	0.0108	99827	0.4416	0.9407	0.9497	0.9467	0.9113	832447652	6.8916	0.0082	0.9845	0.7869	17457.5	3060	1758	0.5344	0.9551	0.959	0.9463	0.9528	0.9511	0.2182	0.3183	0.9102	0.0443	0.5475	0.6405	0.9625	0.104	182082227	30787	0.9986	0.9451
B12D4H	GRCh38	cellranger-arc-2.0.2	1949	814	531	957	0.8562	0.0055	0.0455	0.1652	0.0518	0.0482	31857.5	853	0.0023	18910	0.1511	0.9502	0.9711	0.9608	0.9333	62090359	2.1284	0.0039	0.983	0.1556	76996.3	889	723	0.8625	0.9537	0.9589	0.9476	0.9555	0.9303	0.1282	0.4726	0.933	0.051	0.4094	0.7454	0.9644	0.0452	150065713	24344	0.9991	0.9653
B13D1	GRCh38	cellranger-arc-2.0.2	8254	33149	5889	17328	0.9027	0.0219	0.4692	0.2468	0.2891	0.2708	34405.3	7482	0.0105	78937	0.3663	0.8903	0.9407	0.9164	0.8705	283981589	5.9434	0.0037	0.9822	0.5148	50897.7	3062	1761.5	0.7581	0.9195	0.9299	0.9264	0.969	0.9639	0.2538	0.3128	0.9399	0.046	0.581	0.6327	0.9714	0.0366	420109561	30358	0.994	0.9387
B13D2D	GRCh38	cellranger-arc-2.0.2	6180	3765	1735	3976	0.8538	0.0115	0.2402	0.1786	0.1228	0.1156	48881.3	4846.5	0.0035	39044	0.3504	0.8854	0.9108	0.905	0.9011	302086424	3.4247	0.0145	0.9645	0.3956	28367.6	2054.5	1326.5	0.6164	0.9417	0.9486	0.9226	0.9491	0.9419	0.1881	0.3488	0.9033	0.0481	0.5064	0.6596	0.952	0.0804	175311795	29307	0.9931	0.9504
B13D3G	GRCh38	cellranger-arc-2.0.2	5359	940	600	1002	0.8529	0.0074	0.378	0.1609	0.1086	0.0983	19667.2	3410	0.003	26521	0.1951	0.944	0.9679	0.954	0.9488	105396288	3.7214	0.005	0.9852	0.4309	26285.2	543	449	0.9097	0.9501	0.9533	0.9292	0.9415	0.8665	0.1573	0.4756	0.9434	0.0395	0.4284	0.7388	0.9712	0.0381	140862237	24844	0.9992	0.965
B13D3H	GRCh38	cellranger-arc-2.0.2	4656	10329	2687	6714	0.8425	0.016	0.5133	0.2099	0.2061	0.1945	44887.8	7479.5	0.0015	55749	0.4753	0.935	0.9636	0.948	0.9361	208997578	5.4391	0.0051	0.9894	0.6008	42406	2406	1451	0.8069	0.9619	0.9646	0.9561	0.9424	0.9639	0.2367	0.2927	0.9317	0.0439	0.5951	0.6437	0.968	0.1291	197442468	28024	0.989	0.9515
B13D4F	GRCh38	cellranger-arc-2.0.2	5164	4393	1950	3765	0.856	0.0106	0.2341	0.2214	0.1799	0.1678	45772.8	4569	0.0021	36971	0.3677	0.885	0.9264	0.8974	0.844	236370789	3.8438	0.0049	0.9877	0.4402	27640.2	2577	1583	0.6161	0.93	0.9303	0.9309	0.9345	0.9177	0.1905	0.3947	0.9301	0.0446	0.4909	0.6881	0.9645	0.0282	142733899	28439	0.9943	0.9464
B14D1H	GRCh38	cellranger-arc-2.0.2	225	357	73	571	0.8523	0.0254	0.0027	0.2317	0.1675	0.1502	4.68147e+06	7275	0.0012	95636	0.2159	0.9468	0.9663	0.9564	0.9501	1053331838	2.019	0.0045	0.9869	0.0062	733201	756	616	0.6859	0.9543	0.9589	0.9401	0.9537	0.9437	0.1835	0.4362	0.9365	0.0457	0.4546	0.6997	0.9699	0.0287	164970166	15506	0.9994	0.9642
B15D1K	GRCh38	cellranger-arc-2.0.2	3709	1511	725	2002	0.8612	0.0083	0.0898	0.1692	0.0968	0.0865	43021.8	1773	0.0014	30437	0.175	0.9417	0.9454	0.9493	0.922	159567725	2.3556	0.0057	0.9836	0.1247	38693.7	921	719	0.5899	0.9541	0.959	0.946	0.9327	0.9478	0.146	0.3321	0.9383	0.0525	0.5537	0.7304	0.9733	0.0509	143515071	25034	0.9993	0.9679
B15D1M	GRCh38	cellranger-arc-2.0.2	9927	5560	2438	5552	0.8593	0.0169	0.293	0.2098	0.2046	0.1939	21105.9	2192	0.0016	57861	0.3944	0.9341	0.963	0.9474	0.95	209518324	4.8097	0.0046	0.9875	0.4292	19559.4	1502	1019	0.5856	0.9623	0.9639	0.9571	0.9001	0.9181	0.237	0.2256	0.922	0.0513	0.6451	0.6255	0.9631	0.1511	194166337	29198	0.9894	0.9472
B16D1L	GRCh38	cellranger-arc-2.0.2	11382	14988	3673	8133	0.8938	0.011	0.5936	0.1768	0.1356	0.1205	64993.8	16238	0.0042	39767	0.4258	0.9431	0.9566	0.9498	0.9419	739759031	4.295	0.0062	0.9863	0.5251	14132.3	2387	1395.5	0.3798	0.9568	0.9611	0.9469	0.9389	0.9373	0.1678	0.21	0.9193	0.0502	0.6591	0.6915	0.9677	0.1075	160853683	29710	0.9987	0.953
B17D1K	GRCh38	cellranger-arc-2.0.2	6375	4352	2105	3931	0.8794	0.0098	0.3559	0.2018	0.1562	0.1459	37344.3	5730	0.0054	35090	0.3866	0.8814	0.9279	0.8987	0.8783	238070131	4.0971	0.0053	0.9882	0.3798	36766.5	2719	1577	0.5724	0.9326	0.9344	0.935	0.9191	0.9542	0.2012	0.2984	0.9189	0.0491	0.5714	0.6605	0.9626	0.0956	234386717	29473	0.9931	0.9437
B17D2F	GRCh38	cellranger-arc-2.0.2	425	801	206	1242	0.8453	0.0148	0.0184	0.1925	0.1016	0.0926	1.44114e+06	14102	0.003	51319	0.3172	0.948	0.9684	0.9608	0.9591	612485812	1.9918	0.0043	0.9849	0.0367	353972	763	629	0.9099	0.9537	0.9581	0.9347	0.9564	0.938	0.1382	0.5207	0.9435	0.0458	0.377	0.7515	0.9716	0.0385	150438111	19119	0.9992	0.9629
B18D1Q	GRCh38	cellranger-arc-2.0.2	8257	1822	1078	2181	0.8596	0.0075	0.2636	0.1647	0.1055	0.0967	9467.5	1057	0.0018	26611	0.1648	0.9455	0.9665	0.9542	0.943	78173146	3.4177	0.0051	0.9816	0.3343	23716	974	751	0.7393	0.9552	0.9591	0.9404	0.9241	0.9323	0.1634	0.3831	0.9372	0.0484	0.5058	0.7172	0.9679	0.0513	195823170	28253	0.9992	0.9631
B18D1R	GRCh38	cellranger-arc-2.0.2	3147	2498	1287	2972	0.8472	0.0111	0.1463	0.216	0.1734	0.1668	59521.2	3120	0.0014	35241	0.4209	0.8891	0.9546	0.9542	0.9117	187313242	3.4661	0.0046	0.9894	0.3018	38344.5	1753	1102	0.6586	0.9649	0.9665	0.9565	0.9527	0.9576	0.2386	0.2171	0.8933	0.0527	0.6235	0.5941	0.9398	0.1963	120670231	26727	0.9904	0.9436
B18D2L	GRCh38	cellranger-arc-2.0.2	3613	3746	1208	5260	0.8598	0.018	0.0653	0.1949	0.1505	0.1379	191867	6586	0.0024	67255	0.2524	0.9476	0.9426	0.9433	0.9353	693216367	2.587	0.0053	0.9851	0.0862	52339.1	569	466	0.7798	0.9524	0.957	0.9448	0.9295	0.9524	0.1435	0.4629	0.9367	0.0457	0.4281	0.7394	0.9683	0.0638	189101016	23605	0.9992	0.9629
B20D1B	GRCh38	cellranger-arc-2.0.2	12666	6911	2908	5192	0.8744	0.0121	0.5629	0.2055	0.181	0.1662	12400.6	3701	0.0026	43851	0.2107	0.9409	0.9646	0.9495	0.9315	157065954	5.5343	0.007	0.9854	0.6944	15150.9	1561	1022	0.6412	0.9546	0.9587	0.9329	0.9548	0.8788	0.2261	0.2671	0.8784	0.0507	0.5607	0.5947	0.9476	0.1629	191901177	30563	0.9986	0.9407
